# Mapping genetic and phenotypic diversity of *Pseudomonas aeruginosa* across clinical and environmental isolation sites

**DOI:** 10.1101/2025.09.22.677895

**Authors:** Cristina Penaranda, Evan P Brenner, Anne E Clatworthy, Lisa A Cosimi, Janani Ravi, Deborah T Hung

## Abstract

*Pseudomonas aeruginosa* is a clinically significant opportunistic pathogen adept at thriving in both host-associated and environmental settings. To define the extent to which *P. aeruginosa* isolates specialize across niches and identify genotype-phenotype correlates, we performed whole genome sequencing and comprehensive phenotypic characterization of 125 *P. aeruginosa* isolates from diverse clinical and environmental sites, evaluating virulence-associated traits, including motility, cytotoxicity, biofilm formation, pyocyanin production, and antimicrobial susceptibility. We identify that genomic diversity does not correlate with isolation source or most virulence phenotypes. Instead, we find that the two major *P. aeruginosa* clades (Groups A and B) delineate phylogeny and cytotoxicity, with Group B strains showing significantly higher cytotoxicity than Group A. Sequence analysis revealed previously uncharacterized alleles of genes encoding type III secretion effector proteins. We observed high variability amongst strains and isolation sources in all four assayed virulence phenotypes. Antimicrobial resistance (AMR) is exclusively observed in clinical isolates, not environmental, reflecting antibiotic exposure-driven selection. Bacterial GWAS revealed a statistically significant association between cytotoxicity and *exoU* presence, and we identified a novel *exoU* allelic variant with decreased cytotoxicity, demonstrating that functional diversity within well-characterized virulence factors may still influence pathogenic outcomes. In summary, our analyses of 125 diverse isolates suggest that the ability of *P. aeruginosa* to thrive across diverse niches is driven by broadly conserved genetic repertoire rather than niche-specific accessory genes.

**Importance:** *Pseudomonas aeruginosa* is a clinically significant opportunistic pathogen adept at thriving in both host-associated and environmental niches. A major gap in our understanding of this difficult-to-treat pathogen is whether niche specialization occurs in the context of human disease. Addressing this question is critical for guiding effective infection control strategies. Previous large-scale studies have focused solely on genotypic or phenotypic analyses; when paired, they have been limited to a single phenotypic assay or to a small number of isolates from one source, or relied on PCR-based methods targeting a restricted set of genes. To comprehensively uncover niche specialization and pathogenic versatility, we performed whole genome sequencing and phenotypic characterization of 5 virulence-associated traits including AST of 125 clinical and environmental *P. aeruginosa* isolates. Our systems-level findings challenge reductionist models of bacterial niche specialization, instead supporting an integrated view where conserved genomic systems enable opportunistic pathogenesis across diverse environments.
