## SupplementalData2 for "Mapping genetic and phenotypic diversity of *Pseudomonas aeruginosa* across clinical and environmental isolation sites"

### Sheet: ModelFinder_Results
No.	Model	-LnL	df	AIC	AICc	BIC
1	GTR+F	18448470	261	36897462	36897462	3.6901e+07
2	GTR+F+I	1.57429e+07	262	31486373	31486373	3.14899e+07
3	GTR+F+G4	1.65717e+07	262	3.3144e+07	33144001	3.31476e+07
4	GTR+F+I+G4	1.53235e+07	263	3.06475e+07	3.06475e+07	3.06511e+07
5	GTR+F+R2	1.54454e+07	263	3.08912e+07	3.08912e+07	3.08948e+07
6	GTR+F+R3	15285710	265	30571950	3.0572e+07	3.05756e+07
7	GTR+F+R4	1.52839e+07	267	3.05684e+07	3.05684e+07	3.05721e+07
8	GTR+F+R5	1.52638e+07	269	3.05282e+07	3.05282e+07	3.05319e+07
9	GTR+F+R6	1.52638e+07	271	3.05282e+07	3.05282e+07	3.05319e+07
10	GTR+F+R7	1.52638e+07	273	3.05281e+07	3.05281e+07	3.05318e+07
11	GTR+F+R8	15263733	275	3.0528e+07	3.0528e+07	3.05318e+07
12	GTR+F+R9	1.52636e+07	277	3.05278e+07	3.05278e+07	3.05316e+07
13	GTR+F+R10	1.526e+07	279	3.05206e+07	3.05206e+07	3.05244e+07
14	GTR+F+I+R2	1.53207e+07	264	3.06418e+07	3.06418e+07	3.06454e+07
15	GTR+F+I+R3	1.52676e+07	266	3.05358e+07	3.05358e+07	3.05394e+07
16	GTR+F+I+R4	1.52608e+07	268	3.05222e+07	3.05222e+07	3.05259e+07
17	GTR+F+I+R5	1.52506e+07	270	3.05017e+07	3.05017e+07	3.05054e+07
18	GTR+F+I+R6	1.52499e+07	272	3.05003e+07	3.05003e+07	3.0504e+07
19	GTR+F+I+R7	1.52498e+07	274	3.05002e+07	3.05002e+07	3.0504e+07
40	SYM+I+R6	1.56288e+07	269	3.12582e+07	3.12582e+07	3.12618e+07
62	TVM+F+I+R6	1.525e+07	271	3.05006e+07	3.05006e+07	3.05043e+07
84	TVMe+I+R6	15628950	268	31258436	31258436	3.12621e+07
106	TIM3+F+I+R6	1.52584e+07	270	3.05173e+07	3.05173e+07	3.0521e+07
128	TIM3e+I+R6	1.56318e+07	267	3.12641e+07	3.12641e+07	3.12677e+07
150	TIM2+F+I+R6	1.52569e+07	270	3.05144e+07	3.05144e+07	3.05181e+07
172	TIM2e+I+R6	1.56333e+07	267	3.12672e+07	3.12672e+07	3.12709e+07
194	TIM+F+I+R6	1.52528e+07	270	3.05062e+07	3.05062e+07	3.05099e+07
216	TIMe+I+R6	1.56347e+07	267	3.12699e+07	3.12699e+07	3.12735e+07
238	TPM3u+F+I+R6	1.52586e+07	269	3.05176e+07	3.05176e+07	3.05213e+07
260	TPM3+I+R6	1.56318e+07	266	31264211	31264211	31267842
282	TPM2u+F+I+R6	1.52571e+07	269	3.05147e+07	3.05147e+07	3.05183e+07
304	TPM2+I+R6	1.56337e+07	266	3.12678e+07	3.12678e+07	3.12715e+07
326	K3Pu+F+I+R6	1.5253e+07	269	3.05065e+07	3.05065e+07	3.05102e+07
348	K3P+I+R6	1.56349e+07	266	3.12702e+07	3.12702e+07	3.12739e+07
370	TN+F+I+R6	15261486	269	30523510	30523510	3.05272e+07
392	TNe+I+R6	1.56345e+07	266	3.12696e+07	3.12696e+07	3.12732e+07
414	HKY+F+I+R6	1.52616e+07	268	3.05238e+07	3.05238e+07	3.05275e+07
436	K2P+I+R6	1.56347e+07	265	3.127e+07	3.127e+07	3.12736e+07
458	F81+F+I+R6	1.5902e+07	267	3.18046e+07	3.18046e+07	3.18082e+07
480	JC+I+R6	1.61702e+07	264	3.2341e+07	3.2341e+07	3.23446e+07
AIC, Akaike Information Criterion: GTR+F+I+R7
AICc, Corrected Akaike Information Criterion: GTR+F+I+R7
BIC, Bayesian Information Criterion: GTR+F+I+R6
Best-fit model: GTR+F+I+R6 chosen according to BIC

### Sheet: IQ-TREE2_ParameterResults
Estimate model parameters (epsilon = 0.100)
1. Initial log-likelihood: -15902220.260
2. Current log-likelihood: -15251751.816
3. Current log-likelihood: -15249876.200
4. Current log-likelihood: -15249865.787
5. Current log-likelihood: -15249862.097
6. Current log-likelihood: -15249859.709
7. Current log-likelihood: -15249858.513
8. Current log-likelihood: -15249857.364
9. Current log-likelihood: -15249856.490
10. Current log-likelihood: -15249853.431
11. Current log-likelihood: -15249852.208
12. Current log-likelihood: -15249851.669
13. Current log-likelihood: -15249851.089
14. Current log-likelihood: -15249850.699
15. Current log-likelihood: -15249850.520
16. Current log-likelihood: -15249850.289
17. Current log-likelihood: -15249850.050
18. Current log-likelihood: -15249849.910
Optimal log-likelihood: -15249849.775
Rate parameters: A-C: 1.06564 A-G: 8.02758 A-T: 0.90247 C-G: 0.44933 C-T: 7.57520 G-T: 1.00000
Base frequencies: A: 0.167 C: 0.337 G: 0.332 T: 0.164
Proportion of invariable sites: 0.902
Site proportion and rates: (0.068,1.322) (0.013,8.774) (0.008,22.022) (0.004,44.352) (0.003,82.641) (0.000,569.474)
Performs final model parameters optimization
Estimate model parameters (epsilon = 0.010)
1. Initial log-likelihood: -15243077.492
2. Current log-likelihood: -15243077.391
3. Current log-likelihood: -15243077.256
4. Current log-likelihood: -15243077.121
5. Current log-likelihood: -15243076.962
6. Current log-likelihood: -15243076.855
7. Current log-likelihood: -15243076.764
8. Current log-likelihood: -15243076.728
9. Current log-likelihood: -15243076.702
10. Current log-likelihood: -15243076.691
11. Current log-likelihood: -15243076.680
Optimal log-likelihood: -15243076.666
Rate parameters: A-C: 1.06499 A-G: 8.04303 A-T: 0.90055 C-G: 0.45285 C-T: 7.54662 G-T: 1.00000
Base frequencies: A: 0.167 C: 0.337 G: 0.332 T: 0.164
Proportion of invariable sites: 0.903
Site proportion and rates: (0.068,1.356) (0.013,9.003) (0.008,22.607) (0.004,45.281) (0.003,83.446) (0.000,587.484)
Parameters optimization took 11 rounds (62.078 sec)
BEST SCORE FOUND : -15243076.666
