## SupplementalData6 for "Mapping genetic and phenotypic diversity of *Pseudomonas aeruginosa* across clinical and environmental isolation sites"

### Sheet: GroupA_Subset
Variable_X	Variable_Y	Group	Spearman_Rho	Spearman_p	R_Squared	LM_p
PyocyaninMean	SwimmingMean	Group_A	0.404	6.5208e-05	0.198178	8.7338e-06
PyocyaninMean	X24hrSurvivalMean	Group_A	-0.157	0.137821	0.0170544	0.217261
PyocyaninMean	X4hrSurvivalMean	Group_A	-0.101	0.33945	0.00202859	0.669877
PyocyaninMean	BiofilmMean	Group_A	-0.024	0.817423	0.00937822	0.358447
SwimmingMean	X24hrSurvivalMean	Group_A	-0.223	0.033807	0.0172513	0.214602
SwimmingMean	X4hrSurvivalMean	Group_A	-0.115	0.275792	5.5028e-05	0.94405
SwimmingMean	BiofilmMean	Group_A	0.124	0.240425	0.00079858	0.789162
X24hrSurvivalMean	X4hrSurvivalMean	Group_A	0.892	1.7092e-32	0.703626	3.1425e-25
X24hrSurvivalMean	BiofilmMean	Group_A	-0.475	1.9542e-06	0.170496	4.7513e-05
X4hrSurvivalMean	BiofilmMean	Group_A	-0.435	1.4501e-05	0.0762981	0.00769285

### Sheet: GroupB_Subset
Variable_X	Variable_Y	Group	Spearman_Rho	Spearman_p	R_Squared	LM_p
PyocyaninMean	SwimmingMean	Group_B	0.401	0.0188411	0.265081	0.00183568
PyocyaninMean	X24hrSurvivalMean	Group_B	-0.169	0.363849	0.0315446	0.339137
PyocyaninMean	X4hrSurvivalMean	Group_B	-0.045	0.802406	0.0288812	0.336608
PyocyaninMean	BiofilmMean	Group_B	0.011	0.948593	0.00275214	0.768255
SwimmingMean	X24hrSurvivalMean	Group_B	-0.356	0.0492867	0.103269	0.0779352
SwimmingMean	X4hrSurvivalMean	Group_B	-0.199	0.258548	0.0428234	0.240284
SwimmingMean	BiofilmMean	Group_B	0.254	0.147414	0.00390869	0.725396
X24hrSurvivalMean	X4hrSurvivalMean	Group_B	0.945	1.4232e-15	0.906762	1.7617e-16
X24hrSurvivalMean	BiofilmMean	Group_B	-0.298	0.102894	0.260238	0.0033695
X4hrSurvivalMean	BiofilmMean	Group_B	-0.158	0.372756	0.141071	0.0285964

### Sheet: Blood_Subset
Variable_X	Variable_Y	Group	Spearman_Rho	Spearman_p	R_Squared	LM_p
PyocyaninMean	SwimmingMean	blood	0.288	0.452056	0.239606	0.181078
PyocyaninMean	X24hrSurvivalMean	blood	0.17	0.662828	0.00108386	0.932992
PyocyaninMean	X4hrSurvivalMean	blood	0.23	0.55196	8.2157e-06	0.994161
PyocyaninMean	BiofilmMean	blood	-0.203	0.599623	9.9181e-05	0.979713
SwimmingMean	X24hrSurvivalMean	blood	0.2	0.613404	0.108247	0.387301
SwimmingMean	X4hrSurvivalMean	blood	0.268	0.48603	0.143603	0.314527
SwimmingMean	BiofilmMean	blood	0.3	0.436624	0.0244413	0.687929
X24hrSurvivalMean	X4hrSurvivalMean	blood	0.946	0.00011709	0.95931	4.019e-06
X24hrSurvivalMean	BiofilmMean	blood	-0.567	0.120574	0.393342	0.0706281
X4hrSurvivalMean	BiofilmMean	blood	-0.669	0.0485682	0.387184	0.073543

### Sheet: Environmental_Subset
Variable_X	Variable_Y	Group	Spearman_Rho	Spearman_p	R_Squared	LM_p
PyocyaninMean	SwimmingMean	environmental	0.554	0.00221438	0.247907	0.00701317
PyocyaninMean	X24hrSurvivalMean	environmental	-0.212	0.278103	0.0385256	0.316807
PyocyaninMean	X4hrSurvivalMean	environmental	-0.146	0.459994	0.00282644	0.788174
PyocyaninMean	BiofilmMean	environmental	0.036	0.857208	0.00157435	0.841119
SwimmingMean	X24hrSurvivalMean	environmental	-0.198	0.310709	0.00177506	0.83143
SwimmingMean	X4hrSurvivalMean	environmental	-0.129	0.512221	0.010419	0.605261
SwimmingMean	BiofilmMean	environmental	-0.29	0.134988	0.103346	0.0952866
X24hrSurvivalMean	X4hrSurvivalMean	environmental	0.945	4.0779e-14	0.557928	4.9753e-06
X24hrSurvivalMean	BiofilmMean	environmental	-0.35	0.0682736	0.0784935	0.148734
X4hrSurvivalMean	BiofilmMean	environmental	-0.336	0.0805941	0.00810108	0.648764

### Sheet: Lab_Subset (Small n)
Variable_X	Variable_Y	Group	Spearman_Rho	Spearman_p	R_Squared	LM_p
PyocyaninMean	SwimmingMean	lab	-0.5	1	0.148012	0.748594
PyocyaninMean	X24hrSurvivalMean	lab	-0.5	1	0.91172	0.192052
PyocyaninMean	X4hrSurvivalMean	lab	-0.5	1	0.999314	0.0166773
PyocyaninMean	BiofilmMean	lab	0.5	1	0.936625	0.162008
SwimmingMean	X24hrSurvivalMean	lab	-0.5	1	0.00866733	0.940646
SwimmingMean	X4hrSurvivalMean	lab	-0.5	1	0.129898	0.765271
SwimmingMean	BiofilmMean	lab	0.5	1	0.0195903	0.910602
X24hrSurvivalMean	X4hrSurvivalMean	lab	1	0.333333	0.926013	0.175374
X24hrSurvivalMean	BiofilmMean	lab	-1	0.333333	0.997774	0.0300439
X4hrSurvivalMean	BiofilmMean	lab	-1	0.333333	0.948785	0.14533

### Sheet: Urine_Subset
Variable_X	Variable_Y	Group	Spearman_Rho	Spearman_p	R_Squared	LM_p
PyocyaninMean	SwimmingMean	urine	0.314	0.154945	0.0573228	0.283207
PyocyaninMean	X24hrSurvivalMean	urine	-0.014	0.95093	0.0523295	0.318565
PyocyaninMean	X4hrSurvivalMean	urine	0.018	0.936299	0.0594848	0.274035
PyocyaninMean	BiofilmMean	urine	0.014	0.95215	0.0203231	0.526815
SwimmingMean	X24hrSurvivalMean	urine	-0.032	0.890045	0.0267281	0.478881
SwimmingMean	X4hrSurvivalMean	urine	0.143	0.524359	0.0903585	0.174049
SwimmingMean	BiofilmMean	urine	0.186	0.407289	0.00423372	0.77359
X24hrSurvivalMean	X4hrSurvivalMean	urine	0.805	1.185e-05	0.663834	6.8886e-06
X24hrSurvivalMean	BiofilmMean	urine	-0.559	0.00849916	0.15108	0.0816202
X4hrSurvivalMean	BiofilmMean	urine	-0.482	0.0232324	0.0437449	0.350232

### Sheet: Eye_Subset
Variable_X	Variable_Y	Group	Spearman_Rho	Spearman_p	R_Squared	LM_p
PyocyaninMean	SwimmingMean	eye	0.372	0.0560654	0.326	0.00186859
PyocyaninMean	X24hrSurvivalMean	eye	-0.023	0.911331	0.0330937	0.38413
PyocyaninMean	X4hrSurvivalMean	eye	0.094	0.641781	0.00146602	0.849616
PyocyaninMean	BiofilmMean	eye	-0.212	0.288487	0.0149821	0.543045
SwimmingMean	X24hrSurvivalMean	eye	-0.064	0.761351	9.3877e-05	0.963337
SwimmingMean	X4hrSurvivalMean	eye	0.06	0.764549	0.0296795	0.390191
SwimmingMean	BiofilmMean	eye	-0.216	0.28026	0.0789419	0.155711
X24hrSurvivalMean	X4hrSurvivalMean	eye	0.954	1.7382e-13	0.874921	7.2534e-12
X24hrSurvivalMean	BiofilmMean	eye	-0.457	0.0217602	0.27279	0.00740028
X4hrSurvivalMean	BiofilmMean	eye	-0.332	0.0904515	0.16144	0.0377582

### Sheet: Other_source_Subset
Variable_X	Variable_Y	Group	Spearman_Rho	Spearman_p	R_Squared	LM_p
PyocyaninMean	SwimmingMean	other	-0.384	0.244222	0.0116385	0.752209
PyocyaninMean	X24hrSurvivalMean	other	0.492	0.14823	0.0888568	0.402848
PyocyaninMean	X4hrSurvivalMean	other	0.531	0.0928942	0.161914	0.219863
PyocyaninMean	BiofilmMean	other	-0.466	0.148793	0.0431676	0.539857
SwimmingMean	X24hrSurvivalMean	other	-0.321	0.367684	0.00251747	0.890519
SwimmingMean	X4hrSurvivalMean	other	-0.105	0.759141	9.04e-05	0.977866
SwimmingMean	BiofilmMean	other	0.327	0.327016	0.0955479	0.355
X24hrSurvivalMean	X4hrSurvivalMean	other	0.851	0.00179113	0.898226	3.0612e-05
X24hrSurvivalMean	BiofilmMean	other	-0.6	0.0731199	0.165642	0.243098
X4hrSurvivalMean	BiofilmMean	other	-0.36	0.276948	0.11673	0.303784

### Sheet: Wound_Subset
Variable_X	Variable_Y	Group	Spearman_Rho	Spearman_p	R_Squared	LM_p
PyocyaninMean	SwimmingMean	wound	0.805	0.0159046	0.933639	9.3692e-05
PyocyaninMean	X24hrSurvivalMean	wound	-0.415	0.306912	0.057063	0.56885
PyocyaninMean	X4hrSurvivalMean	wound	0.073	0.863253	0.0614538	0.553882
PyocyaninMean	BiofilmMean	wound	0.146	0.729424	0.023429	0.717453
SwimmingMean	X24hrSurvivalMean	wound	-0.595	0.132292	0.145964	0.350306
SwimmingMean	X4hrSurvivalMean	wound	-0.405	0.326835	0.113242	0.415051
SwimmingMean	BiofilmMean	wound	0.024	0.976786	0.00075029	0.948667
X24hrSurvivalMean	X4hrSurvivalMean	wound	0.69	0.0693948	0.574048	0.0294274
X24hrSurvivalMean	BiofilmMean	wound	-0.429	0.299206	0.395271	0.0949773
X4hrSurvivalMean	BiofilmMean	wound	-0.143	0.752034	0.0538744	0.580175

### Sheet: Pulmonary_Subset
Variable_X	Variable_Y	Group	Spearman_Rho	Spearman_p	R_Squared	LM_p
PyocyaninMean	SwimmingMean	pulmonary	0.331	0.154408	0.20711	0.0437775
PyocyaninMean	X24hrSurvivalMean	pulmonary	-0.029	0.904644	0.00264585	0.829481
PyocyaninMean	X4hrSurvivalMean	pulmonary	-0.044	0.852402	0.0367315	0.418249
PyocyaninMean	BiofilmMean	pulmonary	0.047	0.842511	0.0622913	0.288596
SwimmingMean	X24hrSurvivalMean	pulmonary	-0.242	0.304931	2.1462e-05	0.984535
SwimmingMean	X4hrSurvivalMean	pulmonary	-0.067	0.779079	0.00733387	0.719606
SwimmingMean	BiofilmMean	pulmonary	0.426	0.061169	0.0142244	0.616495
X24hrSurvivalMean	X4hrSurvivalMean	pulmonary	0.847	2.4353e-06	0.777678	2.7523e-07
X24hrSurvivalMean	BiofilmMean	pulmonary	-0.642	0.0022827	0.32547	0.00862119
X4hrSurvivalMean	BiofilmMean	pulmonary	-0.622	0.00339105	0.210285	0.0419937
