## SupplementalData8 for "Mapping genetic and phenotypic diversity of *Pseudomonas aeruginosa* across clinical and environmental isolation sites"

### Sheet: Sheet1
BWHPSA026 unique missense mutations compared to virulent PS50
CHROM	POS	REF	ALT	EFFECT	GENE	PRODUCT
NZ_CP127126	143209	G	C	missense_variant c.233G>C p.Gly78Ala		zinc ribbon domain-containing protein YjdM
NZ_CP127126	374894	G	T	missense_variant c.242C>A p.Thr81Asn	aphB	acetylpolyamine amidohydrolase AphB
NZ_CP127126	468400	T	G	missense_variant c.19T>G p.Tyr7Asp	chpA	chemotaxis signal transduction system protein ChpA
NZ_CP127126	488403	C	T	missense_variant c.944C>T p.Pro315Leu	mexB	multidrug efflux RND transporter permease subunit MexB
NZ_CP127126	566509	G	A	missense_variant c.1198G>A p.Asp400Asn		acetyl-CoA carboxylase biotin carboxylase subunit
NZ_CP127126	593231	G	A	missense_variant c.1281G>A p.Met427Ile	norB	nitric-oxide reductase subunit NorB
NZ_CP127126	646741	C	T	missense_variant c.1823G>A p.Ser608Asn	rpoD	RNA polymerase sigma factor RpoD
NZ_CP127126	767152	A	G	missense_variant c.386A>G p.Tyr129Cys	rpsE	30S ribosomal protein S5
NZ_CP127126	801628	C	T	missense_variant c.2093C>T p.Ser698Phe	fptA	Fe(3+)-pyochelin receptor FptA
NZ_CP127126	975807	A	G	missense_variant c.791A>G p.Asn264Ser		APC family permease
NZ_CP127126	1064978	C	T	missense_variant c.257C>T p.Thr86Met		DUF1820 family protein
NZ_CP127126	1292421	G	A	missense_variant c.598G>A p.Ala200Thr		sulfite exporter TauE/SafE family protein
NZ_CP127126	1432496	G	A	missense_variant c.691G>A p.Ala231Thr		DUF72 domain-containing protein
NZ_CP127126	1586566	T	C	missense_variant c.1136A>G p.Glu379Gly	algG	mannuronan 5-epimerase AlgG
NZ_CP127126	2014510	C	T	missense_variant c.248C>T p.Thr83Ile	gyrA	DNA gyrase subunit A
NZ_CP127126	2157747	G	A	missense_variant c.853C>T p.Arg285Cys	dacB	D-alanyl-D-alanine carboxypeptidase/D-alanyl-D-alanine endopeptidase
NZ_CP127126	2288539	G	T	missense_variant c.158C>A p.Pro53Gln		ABC transporter permease
NZ_CP127126	2354129	C	G	missense_variant c.475G>C p.Gly159Arg	lipA	triacylglycerol lipase
NZ_CP127126	2376806	G	A	missense_variant c.394C>T p.Pro132Ser		LysR family transcriptional regulator
NZ_CP127126	2403512	G	C	missense_variant c.2143C>G p.Gln715Glu		acyl-CoA dehydrogenase
NZ_CP127126	2610722	C	T	missense_variant c.700G>A p.Gly234Ser	mnmA	tRNA 2-thiouridine(34) synthase MnmA
NZ_CP127126	2724458	G	T	missense_variant c.233C>A p.Ala78Asp		cyclic di-GMP phosphodiesterase
NZ_CP127126	2748319	C	G	missense_variant c.568G>C p.Glu190Gln		LysR family transcriptional regulator
NZ_CP127126	3582666	T	C	missense_variant c.182T>C p.Leu61Pro		(2Fe-2S)-binding protein
NZ_CP127126	3737766	C	A	missense_variant c.769G>T p.Asp257Tyr		LuxR C-terminal-related transcriptional regulator
NZ_CP127126	3760591	G	A	missense_variant c.520G>A p.Asp174Asn		cytochrome c
NZ_CP127126	3902133	A	C	missense_variant c.1485A>C p.Gln495His		xanthine dehydrogenase family protein molybdopterin-binding subunit
NZ_CP127126	4291829	C	A	missense_variant c.2383C>A p.Leu795Ile		PAS domain-containing protein
NZ_CP127126	4391948	C	T	missense_variant c.704C>T p.Pro235Leu	dapE	succinyl-diaminopimelate desuccinylase
NZ_CP127126	4464211	A	C	missense_variant c.809T>G p.Val270Gly	fleQ	transcriptional regulator FleQ
NZ_CP127126	4547421	C	A	missense_variant c.1177G>T p.Gly393Cys		MFS transporter
NZ_CP127126	4551457	T	A	missense_variant c.220A>T p.Ser74Cys		acetate--CoA ligase family protein
NZ_CP127126	4939450	G	A	missense_variant c.578C>T p.Ala193Val	gspD	type II secretion system secretin GspD
NZ_CP127126	5008734	C	T	missense_variant c.32G>A p.Ser11Asn		hypothetical protein
NZ_CP127126	5039253	C	T	missense_variant c.206G>A p.Gly69Asp		citrate-proton symporter
NZ_CP127126	5171352	A	C	missense_variant c.3509T>G p.Val1170Gly		YhdP family protein
NZ_CP127126	5174425	G	A	missense_variant c.436C>T p.Arg146Trp		YhdP family protein
NZ_CP127126	5362760	C	T	missense_variant c.2320G>A p.Glu774Lys	clpB	ATP-dependent chaperone ClpB
NZ_CP127126	5365305	G	T	missense_variant c.659C>A p.Ala220Glu	pgeF	peptidoglycan editing factor PgeF
NZ_CP127126	5365325	G	C	missense_variant c.639C>G p.Phe213Leu	pgeF	peptidoglycan editing factor PgeF
NZ_CP127126	5365718	G	C	missense_variant c.245_246delTCinsCG p.Leu82Pro	pgeF	peptidoglycan editing factor PgeF
NZ_CP127126	5368370	T	C	missense_variant c.121T>C p.Ser41Pro		PP0621 family protein
NZ_CP127126	5369153	G	C	missense_variant c.669G>C p.Gln223His	pilS	two-component system sensor histidine kinase PilS
NZ_CP127126	5369197	G	A	missense_variant c.713G>A p.Ser238Asn	pilS	two-component system sensor histidine kinase PilS
NZ_CP127126	5369688	C	G	missense_variant c.1204C>G p.Gln402Glu	pilS	two-component system sensor histidine kinase PilS
NZ_CP127126	5371045	A	T	missense_variant c.954A>T p.Glu318Asp	pilR	two-component system response regulator PilR
NZ_CP127126	5371532	C	G	missense_variant c.1038G>C p.Met346Ile	thiO	glycine oxidase ThiO
NZ_CP127126	5372265	G	A	missense_variant c.305C>T p.Thr102Ile	thiO	glycine oxidase ThiO
NZ_CP127126	5382348	T	C	missense_variant c.2539A>G p.Thr847Ala	ileS	isoleucine--tRNA ligase
NZ_CP127126	5394175	T	C	missense_variant c.533T>C p.Val178Ala		c-type cytochrome
NZ_CP127126	5394883	G	A	missense_variant c.1241G>A p.Arg414Gln		c-type cytochrome
NZ_CP127126	5400806	C	G	missense_variant c.229_231delCAGinsTAC p.Gln77Tyr		TraR/DksA family transcriptional regulator
NZ_CP127126	5404679	G	A	missense_variant c.1195C>T p.Arg399Cys	rtcR	RNA repair transcriptional activator RtcR
NZ_CP127126	5406822	C	T	missense_variant c.290C>T p.Ala97Val		slipin family protein
NZ_CP127126	5408032	G	C	missense_variant c.299G>C p.Gly100Ala		RtcB family protein
NZ_CP127126	5409555	G	A	missense_variant c.571G>A p.Val191Met		nucleotidyltransferase domain-containing protein
NZ_CP127126	5409813	A	G	missense_variant c.20A>G p.Glu7Gly	rtcA	RNA 3'-terminal phosphate cyclase
NZ_CP127126	5411486	A	T	missense_variant c.65A>T p.Gln22Leu	ccpA	cytochrome-c peroxidase CcpA
NZ_CP127126	5412317	G	A	missense_variant c.896G>A p.Gly299Asp	ccpA	cytochrome-c peroxidase CcpA
NZ_CP127126	5414874	A	G	missense_variant c.674T>C p.Val225Ala		outer membrane protein transport protein
NZ_CP127126	5417012	C	T	missense_variant c.1159G>A p.Ala387Thr		efflux RND transporter periplasmic adaptor subunit
NZ_CP127126	5419014	C	A	missense_variant c.628G>T p.Ala210Ser		TolC family protein
NZ_CP127126	5420904	T	C	missense_variant c.607A>G p.Ser203Gly		ABC transporter ATP-binding protein
NZ_CP127126	5424576	G	A	missense_variant c.406G>A p.Gly136Ser	escR	TetR/AcrR family transcriptional regulator EscR
NZ_CP127126	5425975	C	T	missense_variant c.203_205delGCGinsACA p.GlyVal68AspMet	oprJ	multidrug efflux transporter outer membrane subunit OprJ
NZ_CP127126	5426106	G	A	missense_variant c.74C>T p.Thr25Ile	oprJ	multidrug efflux transporter outer membrane subunit OprJ
NZ_CP127126	5428016	A	G	missense_variant c.1301T>C p.Val434Ala	mexD	multidrug efflux RND transporter permease subunit MexD
NZ_CP127126	5429719	C	A	missense_variant c.785_789delCGGTGinsAGGTT p.Ala262Glu	mexC	multidrug efflux RND transporter periplasmic adaptor subunit MexC
NZ_CP127126	5437036	G	A	missense_variant c.1192_1195delGTCAinsATCG p.ValAsn398IleAsp	glyA	serine hydroxymethyltransferase
NZ_CP127126	5437474	T	C	missense_variant c.83A>G p.Gln28Arg		hypothetical protein
NZ_CP127126	5437539	G	C	missense_variant c.18C>G p.Asp6Glu		hypothetical protein
NZ_CP127126	5444836	G	A	missense_variant c.392C>T p.Ala131Val		ankyrin repeat domain-containing protein
NZ_CP127126	5445699	C	T	missense_variant c.1124G>A p.Gly375Asp	katB	catalase KatB
NZ_CP127126	5448022	G	A	missense_variant c.622_623delGCinsAT p.Ala208Ile		ferredoxin--NADP reductase
NZ_CP127126	5448121	T	C	missense_variant c.524A>G p.His175Arg		ferredoxin--NADP reductase
NZ_CP127126	5450291	G	C	missense_variant c.215G>C p.Ser72Thr		methyltransferase
NZ_CP127126	5450660	G	A	missense_variant c.584G>A p.Arg195His		methyltransferase
NZ_CP127126	5450903	G	A	missense_variant c.827G>A p.Arg276Gln		methyltransferase
NZ_CP127126	5451604	C	G	missense_variant c.174G>C p.Glu58Asp		nucleotidyltransferase family protein
NZ_CP127126	5453101	T	C	missense_variant c.899A>G p.Lys300Arg		cytochrome c
NZ_CP127126	5453984	A	G	missense_variant c.16T>C p.Ser6Pro		cytochrome c
NZ_CP127126	5454712	T	C	missense_variant c.2654A>G p.Asn885Ser		xanthine dehydrogenase family protein molybdopterin-binding subunit
NZ_CP127126	5457893	G	A	missense_variant c.218G>A p.Arg73His		MFS transporter
NZ_CP127126	5466309	G	A	missense_variant c.1911_1913delGGCinsCGT p.Ala638Val	cdrA	two-partner secretion system adhesin CdrA
NZ_CP127126	5466451	C	T	missense_variant c.1771G>A p.Ala591Thr	cdrA	two-partner secretion system adhesin CdrA
NZ_CP127126	5469671	A	C	missense_variant c.49A>C p.Thr17Pro		class I SAM-dependent methyltransferase
NZ_CP127126	5469786	A	G	missense_variant c.164A>G p.Asp55Gly		class I SAM-dependent methyltransferase
NZ_CP127126	5469836	G	A	missense_variant c.214G>A p.Val72Ile		class I SAM-dependent methyltransferase
NZ_CP127126	5469897	G	A	missense_variant c.275G>A p.Arg92His		class I SAM-dependent methyltransferase
NZ_CP127126	5476340	G	A	missense_variant c.508G>A p.Ala170Thr		methyl-accepting chemotaxis protein
NZ_CP127126	5481264	G	A	missense_variant c.992G>A p.Gly331Asp		1-acyl-sn-glycerol-3-phosphate acyltransferase
NZ_CP127126	5482408	G	C	missense_variant c.539C>G p.Thr180Ser		YajG family lipoprotein
NZ_CP127126	5482853	C	T	missense_variant c.94G>A p.Val32Ile		YajG family lipoprotein
NZ_CP127126	5484203	G	A	missense_variant c.416G>A p.Arg139Lys	mqo	malate dehydrogenase (quinone)
NZ_CP127126	5484396	G	T	missense_variant c.609G>T p.Gln203His	mqo	malate dehydrogenase (quinone)
NZ_CP127126	5494712	G	A	missense_variant c.1837G>A p.Val613Met		fimbria/pilus outer membrane usher protein
NZ_CP127126	5495022	C	T	missense_variant c.2147C>T p.Pro716Leu		fimbria/pilus outer membrane usher protein
NZ_CP127126	5495102	G	A	missense_variant c.2227G>A p.Glu743Lys		fimbria/pilus outer membrane usher protein
NZ_CP127126	5495375	C	T	missense_variant c.131C>T p.Ala44Val		Csu type fimbrial protein
NZ_CP127126	5496121	G	A	missense_variant c.877G>A p.Val293Ile		Csu type fimbrial protein
NZ_CP127126	5498170	C	T	missense_variant c.700G>A p.Ala234Thr	hemH	ferrochelatase
NZ_CP127126	5498891	G	T	missense_variant c.893C>A p.Ala298Asp		TIGR01777 family oxidoreductase
NZ_CP127126	5499212	T	C	missense_variant c.572A>G p.Asp191Gly		TIGR01777 family oxidoreductase
NZ_CP127126	5502028	G	A	missense_variant c.696G>A p.Met232Ile		DUF523 and DUF1722 domain-containing protein
NZ_CP127126	5503529	A	C	missense_variant c.332A>C p.Glu111Ala	phrB	deoxyribodipyrimidine photo-lyase
NZ_CP127126	5504858	C	T	missense_variant c.433G>A p.Val145Ile	pagL	lipid A 3-O-deacylase
NZ_CP127126	5507636	C	A	missense_variant c.158G>T p.Arg53Leu	prmC	peptide chain release factor N(5)-glutamine methyltransferase
NZ_CP127126	5508232	C	T	missense_variant c.646G>A p.Ala216Thr	prfA	peptide chain release factor 1
NZ_CP127126	5513273	C	T	missense_variant c.571C>T p.Pro191Ser	ispE	4-(cytidine 5'-diphospho)-2-C-methyl-D-erythritol kinase
NZ_CP127126	5517568	G	C	missense_variant c.300C>G p.His100Gln		HigA family addiction module antitoxin
NZ_CP127126	5517923	T	C	missense_variant c.235A>G p.Thr79Ala		type II toxin-antitoxin system RelE/ParE family toxin
NZ_CP127126	5522631	A	G	missense_variant c.101T>C p.Val34Ala		C69 family dipeptidase
NZ_CP127126	5532846	C	T	missense_variant c.2810C>T p.Ala937Val	mksF	Mks condensin complex protein MksF
NZ_CP127126	5533041	G	C	missense_variant c.47G>C p.Cys16Ser		iron ABC transporter substrate-binding protein
NZ_CP127126	5534153	G	C	missense_variant c.131G>C p.Ser44Thr		ABC transporter permease
NZ_CP127126	5535028	A	C	missense_variant c.1006A>C p.Ile336Leu		ABC transporter permease
NZ_CP127126	5545183	A	G	missense_variant c.527T>C p.Val176Ala	msrQ	protein-methionine-sulfoxide reductase heme-binding subunit MsrQ
NZ_CP127126	5546157	T	C	missense_variant c.566A>G p.Gln189Arg	msrP	protein-methionine-sulfoxide reductase catalytic subunit MsrP
NZ_CP127126	5546524	C	T	missense_variant c.199G>A p.Glu67Lys	msrP	protein-methionine-sulfoxide reductase catalytic subunit MsrP
NZ_CP127126	5546716	T	G	missense_variant c.7A>C p.Ile3Leu	msrP	protein-methionine-sulfoxide reductase catalytic subunit MsrP
NZ_CP127126	5549868	T	C	missense_variant c.1163A>G p.His388Arg		acetolactate synthase 3 large subunit
NZ_CP127126	5597543	A	G	missense_variant c.113A>G p.Asp38Gly		DUF2845 domain-containing protein
NZ_CP127126	5652993	G	A	missense_variant c.103G>A p.Glu35Lys		nucleotide pyrophosphohydrolase
NZ_CP127126	5676369	G	C	missense_variant c.583C>G p.Arg195Gly	lipC	lipase LipC
NZ_CP127126	5745135	G	A	missense_variant c.158G>A p.Arg53His		Hsp70 family protein
NZ_CP127126	5768254	G	T	missense_variant c.2104G>T p.Gly702Trp		TonB-dependent receptor
NZ_CP127126	5898703	C	T	missense_variant c.853G>A p.Ala285Thr		carbamoyltransferase family protein
NZ_CP127126	5917793	G	C	missense_variant c.2026G>C p.Ala676Pro	dipA	phosphodiesterase DipA
NZ_CP127126	5963137	A	G	missense_variant c.899A>G p.Glu300Gly		primosomal protein N'
NZ_CP127126	6087942	A	C	missense_variant c.166A>C p.Thr56Pro	rfbA	glucose-1-phosphate thymidylyltransferase RfbA
NZ_CP127126	6372375	A	T	missense_variant c.728A>T p.His243Leu		sarcosine oxidase subunit beta
NZ_CP127126	6404810	G	C	missense_variant c.2383C>G p.Gln795Glu		putative bifunctional diguanylate cyclase/phosphodiesterase
